# Genetic screens identified dual roles of MAST kinase and CREB within a single thermosensory neuron in the regulation of *C. elegans* thermotaxis behavior

**DOI:** 10.1101/2022.07.12.499830

**Authors:** Shunji Nakano, Airi Nakayama, Hiroo Kuroyanagi, Riku Yamashiro, Yuki Tsukada, Ikue Mori

**Author notes:** Corresponding authors (S.N.), (I.M.). These authors contributed equally to this work (Airi Nakayama, Hiroo Kuroyanagi, Riku Yamashiro).

## Abstract

Animals integrate sensory stimuli presented at the past and present, assess the changes in their surroundings and navigate themselves toward preferred environment. Identifying the molecular and circuit mechanisms of such sensory integration is pivotal to understand how the nervous system generates perception and behavior. Previous studies on thermotaxis behavior of *Caenorhabditis elegans* suggested that a single thermosensory neuron AFD plays an essential role in integrating the past and present temperature information and is essential for the neural computation that drives the animal toward the preferred temperature region. However, the molecular mechanisms by which AFD executes this neural function remained elusive. Here we report multiple forward genetic screens to identify genes required for thermotaxis. We reveal that *kin-4*, which encodes the *C. elegans* homolog of MAST kinase, plays dual roles in thermotaxis and can promote both cryophilic and thermophilic drives. We also uncover that a thermophilic defect of mutants for *mec-2*, which encodes a *C. elegans* homolog of stomatin, can be suppressed by a loss-of-function mutation in the gene *crh-1*, encoding a *C. elegans* homolog CREB transcription factor. Calcium imaging analysis from freely-moving animals suggest that *mec-2* and *crh-1* function in AFD and regulate the neuronal activity of its post-synaptic interneuron AIY. Our results suggest that a stomatin family protein can control the dynamics of neural circuitry through the transcriptional regulation within a sensory neuron.
