## Supplementary material for "Genetic screens identified dual roles of MAST kinase and CREB within a single thermosensory neuron in the regulation of *C. elegans* thermotaxis behavior": FileS1

### Sheet: Sheet1
Strains used in this study
strain	genotype	reference
N2	+	Brenner et al., 1974
IK1269	nj85	This study
IK1299	nj86	This study
IK1300	nj87	This study
IK1304	nj91	This study
IK1305	nj92	This study
IK1308	nj95	This study
IK1309	nj96	This study
IK1311	pkc-1(nj98)	This study
IK1317	plc-1(nj104)	This study
IK1320	nj107	This study
IK1323	nj110	This study
IK1325	nj112	This study
IK1340	plc-1(nj108)	This study
IK1378	pkc-2(nj97)	This study
IK1385	kin-4(nj102)	This study
IK1387	nj113	This study
IK1389	pkc-1(nj111)	This study
IK1514	mec-2(nj89gf)	Nakano et al., 2020
IK1540	pkc-2(nj97); njEx594[WRM0639dD11[pkc-2(+)], ges-1p::GFP]	This study
IK1653	kin-4(nj102); njEx664[WRM0635dF07[kin-4(+)], ges-1p::gfp]	This study
IK1654	kin-4(nj102); njEx665[WRM0635dF07[kin-4(+)], ges-1p::gfp]	This study
IK1690	kin-4(tm1049∆)	Nakano et al., 2020
IK1851	njEx685[WRM0635dF07[kin-4(+)], ges-1::gfp]	This study
IK1852	njEx686[WRM0635dF07[kin-4(+)], ges-1::gfp]	This study
IK1853	njEx687[modified_WRM0635dF07[kin-4(nj102)], ges-1::gfp]	This study
IK1854	njEx688[modified_WRM0635dF07[kin-4(nj102)], ges-1::gfp]	This study
IK1889	kin-4(tm1049∆); njEx685[WRM0635dF07[kin-4(+)], ges-1::gfp]	This study
IK1890	kin-4(tm1049∆); njEx686[WRM0635dF07[kin-4(+)], ges-1::gfp]	This study
IK1891	kin-4(tm1049∆); njEx687[modified_WRM0635dF07[kin-4(nj102)], ges-1::gfp]	This study
IK1892	kin-4(tm1049∆); njEx688[modified_WRM0635dF07[kin-4(nj102)], ges-1::gfp]	This study
IK1899	kin-4(nj102); njEx689[modified_WRM0635dF07[kin-4(tm1049∆)], ges-1p::gfp]	This study
IK1900	kin-4(nj102); njEx690[modified_WRM0635dF07[kin-4(tm1049∆)], ges-1p::gfp]	This study
IK2019	kin-4(nj170∆)	Nakano et al., 2020
IK2021	kin-4(nj171∆)	This study
IK2283	kcc-3(nj90)	Yoshida et al., 2016
IK2284	kcc-3(nj94)	Yoshida et al., 2016
IK2285	kcc-3(nj100)	Yoshida et al., 2016
IK2769	mec-2(nj89gf); nj254	This study
IK2770	mec-2(nj89gf); nj255	This study
IK2771	mec-2(nj89gf); nj256	This study
IK2772	crh-1(nj257); mec-2(nj89gf)	This study
IK2775	mec-2(nj89gf) ttx-3(nj260)	This study
IK2778	mec-2(nj89gf); nj262	This study
IK2779	mec-2(nj89gf) ttx-3(nj263)	This study
IK2784	mec-2(nj89gf); nj267	This study
IK2785	mec-2(nj89gf); nj268	This study
IK2786	mec-2(nj89gf); nj269	This study
IK2789	mec-2(nj89gf); nj270	This study
IK2790	dgk-1(nj271) mec-2(nj89gf)	Nakano et al., 2020
IK2800	dgk-1(nj274) mec-2(nj89gf)	Nakano et al., 2020
IK2880	crh-1(nj257)	This study
IK3156	crh-1(nj257); njEx1316[unc-14p::crh-1, ges-1::gfp]	This study
IK4368	crh-1(nj366∆)	This study
IK4371	mec(nj89gf) ttx-3(nj260); njEx1957[ttx-3(+), ges-1::gfp]	This study
IK4372	mec(nj89gf) ttx-3(nj260); njEx1958[ttx-3(+), ges-1::gfp]	This study
IK4373	njIs147[gcy-8L::4xNLS::YCX1.6, AIYp::YCX1.6]; mec-2(nj89gf)	This study
IK4374	crh-1(nj257); njIs147[gcy-8L::4xNLS::YCX1.6, AIYp::YCX1.6]; mec-2(nj89gf)	This study
IK4375	crh-1(nj257); mec-2(nj89gf); njEx1959[gcy-8L::crh-1, ges-1::gfp]	This study
IK4376	crh-1(nj257); mec-2(nj89gf); njEx1960[gcy-8L::crh-1, ges-1::gfp]	This study
IK4377	crh-1(nj257); mec-2(nj89gf); njEx1961[AIYp::crh-1, ges-1::gfp]	This study
IK4378	crh-1(nj257); mec-2(nj89gf); njEx1962[AIYp::crh-1, ges-1::gfp]	This study
YT17	crh-1(tz2∆)	Kimura et al., 2002
