## Supplementary material for "Genetic screens identified dual roles of MAST kinase and CREB within a single thermosensory neuron in the regulation of *C. elegans* thermotaxis behavior": FileS2

### Sheet: mec-2(nj89gf)_standardized_RC
Frame number	AFD_animal_1	AIY_animals_1	AFD_animal2	AIY_animal_2	AFD_animal_3	AIY_animal_3	AFD_animal_4	AIY_animal_4	AFD_animal_5	AIY_animal_5	AFD_animal_6	AIY_animal_6	AFD_animal_7	AIY_animal_7	AFD_animal_8	AIY_animal_8	AFD_animal_9	AIY_animal_9	AFD_animal_10	AIY_animal_10	AFD_animal_11	AIY_animal_11	AFD_animal_12	AIY_animal_12	AFD_animal_13	AIY_animal_13	AFD_animal_14	AIY_animal_14	AFD_animal_15	AIY_animal_15	AFD_animal_16	AIY_animal_16	AFD_animal_17	AIY_animal_17
1	0.0039604	0.15126	0.0069965	-0.24639	-0.0010291	-0.067555	-0.20243	-0.21262	-0.091589	0.056995	-0.01377	-0.17526	-0.050481	0.0084097	0.023639	0.19676	-0.049407	0.048694	-0.15395	-0.28603	0.019097	-0.02113	-0.021599	-0.21145	-0.019077	-0.089596	-0.059754	0.20174	-0.022905	0.2325	-0.017607	-5.7879e-05	0.08921	0.13205
2	-0.001276	-0.064103	0.0089635	-0.18852	0.017042	-0.081121	-0.18697	-0.13974	-0.017893	0.014091	-0.021329	-0.1525	-0.024431	0.01169	-0.081231	0.24667	-0.027174	0.069305	-0.11076	0.026152	0.029377	-0.070893	0.006563	-0.17668	-0.016862	-0.093977	-0.031337	0.059018	0.023249	0.19473	-0.018122	-0.021828	0.072173	0.099747
3	-0.0074139	-0.21532	0.021486	-0.052292	0.029836	-0.093218	-0.10546	-0.020998	0.01187	-0.071614	-0.022327	-0.086544	-0.0077015	-0.14178	-0.13011	0.2271	-0.0023856	0.086184	-0.073163	-0.070637	0.025649	-0.056274	0.051863	-0.041578	-0.012224	-0.073207	-0.031507	0.03514	0.030287	0.073193	-0.017294	-0.0099347	0.049731	0.0198
4	-0.0090344	-0.26676	0.015997	0.059431	0.021054	-0.090474	0.023008	-0.010947	0.00026237	-0.026105	-0.025442	0.048365	-0.008283	-0.24624	-0.043775	0.30597	0.013877	0.046405	-0.030651	0.17593	0.052504	0.072997	0.10069	0.11674	-0.016735	-0.1317	0.012629	-0.072431	0.03621	0.008297	-0.01209	-0.030342	0.030526	0.027997
5	-0.0099983	-0.1557	0.0048415	0.10364	-0.0055208	-0.042645	0.057932	-0.085234	-0.050179	-0.13306	-0.0086638	0.15987	-0.01232	-0.13591	0.16388	0.19777	0.011364	0.0026901	-0.020555	-0.017139	0.063292	0.17007	0.082456	0.22589	-0.017804	-0.14622	0.035837	0.06197	-0.021054	-0.010281	0.0045431	0.014412	0.0075573	0.024391
6	-0.010337	-0.060016	-0.013212	0.13298	-0.020637	0.0054231	0.070129	-0.14318	-0.010201	-0.23839	0.0045331	0.17673	0.027488	-0.0038007	0.070722	0.0146	0.0070261	-0.017154	-0.0048493	-0.012403	0.037878	0.11854	0.027216	0.16804	-0.015812	-0.14039	0.080712	0.035556	-0.050447	-0.0034087	0.011984	0.028788	-0.021002	-0.0053847
7	-0.0096961	-0.074838	-0.014245	0.086841	-0.016924	0.028296	0.017806	-0.038382	0.029785	-0.050531	0.014009	0.073868	0.04943	0.17582	-0.02861	-0.2141	0.010276	-0.046715	0.060452	0.13985	-0.0115	-0.018194	-0.037506	0.12709	-0.010306	-0.055259	0.059246	-0.0087563	-0.073367	-0.029966	0.01562	0.055263	-0.040668	-0.04661
8	0.0061592	0.23856	-0.0038095	0.06427	-0.012293	0.048487	0.059381	0.22042	0.044047	0.14204	0.022002	0.0079883	0.030145	0.13555	-0.023405	-0.34907	0.012022	-0.057924	0.10202	0.18846	-0.058744	-0.09611	-0.069906	-0.038427	0.0023907	0.064555	-0.0021343	-0.14055	-0.034723	-0.10866	0.011887	0.0068503	-0.052147	-0.079006
9	0.0188	0.2368	-0.0096012	0.0041869	-0.011431	0.10349	0.11994	0.2771	0.047854	0.31823	0.021768	-0.027379	-0.0046519	0.14081	0.058345	-0.34894	0.01651	-0.050742	0.13178	0.074446	-0.077025	-0.081621	-0.055864	-0.057826	0.028245	0.26498	-0.022908	-0.10668	0.017684	-0.1688	0.013164	-0.029221	-0.066958	-0.081095
10	0.018836	0.21012	-0.017417	0.035844	-9.7343e-05	0.18932	0.14666	0.15359	0.036044	-0.011667	0.02922	-0.025137	0.00080501	0.055439	-0.0094554	-0.27676	0.0078916	-0.080743	0.099678	-0.21862	-0.080528	-0.017392	-0.083909	-0.1118	0.078184	0.40083	-0.040784	-0.064995	0.095066	-0.18761	0.0079156	-0.01393	-0.068423	-0.091894
11	0.0024807	-0.14996	-0.025098	0.049837	0.016117	0.2195	0.24923	-0.10397	0.022988	-0.040461	0.0536	-0.054304	0.0307	-0.1324	-0.2676	-0.21523	0.016598	0.03767	0.10132	-0.4066	-0.085977	0.079629	-0.09925	-0.00038003	0.193	0.51935	-0.010194	0.042847	0.13875	-0.1599	0.006903	0.063478	-0.071401	-0.099106
12	-0.024009	-0.24609	-0.011678	0.0075201	0.024871	0.22206	0.31447	-0.16509	0.075858	0.050392	0.18325	-0.042515	0.16283	-0.22276	-0.42588	-0.11572	0.15371	0.083579	0.22994	-0.4496	0.023983	0.1753	-0.0066294	0.088319	0.37494	0.66264	0.071189	0.19586	0.20686	-0.081315	0.025958	0.088777	-0.05275	-0.059872
13	0.025745	-0.28731	-0.019515	-0.10771	0.023084	0.19733	0.40488	-0.17759	0.18296	0.11973	0.3415	-0.022327	0.30517	-0.16981	-0.42944	0.043131	0.32532	0.18739	0.42395	-0.46548	0.16003	0.1893	0.2154	0.35853	0.52234	0.7837	0.2252	0.35491	0.29002	-0.032607	0.1263	0.11865	0.014365	0.044393
14	0.15271	-0.13816	-0.021331	-0.1897	0.021478	0.17432	0.44846	-0.14204	0.31008	0.262	0.49137	0.04469	0.48637	-0.0033879	-0.18215	0.18822	0.51578	0.050803	0.56678	-0.48176	0.33492	0.1335	0.42436	0.44362	0.63242	0.85378	0.40094	0.50059	0.43706	0.023192	0.25954	0.26785	0.12352	0.20539
15	0.34157	-0.04125	-0.027091	-0.12212	0.021763	0.19235	0.5357	-0.012296	0.546	0.25626	0.54788	0.15178	0.56213	0.25272	0.1196	0.41857	0.64201	0.075025	0.6294	-0.44365	0.38546	0.13074	0.55509	0.5647	0.67231	0.71412	0.49599	0.57734	0.56893	0.051974	0.4318	0.54989	0.2446	0.24301
16	0.49937	0.10091	-0.014819	-0.045575	0.019552	0.20435	0.62687	0.042649	0.77026	0.40168	0.59036	0.28507	0.59126	0.40044	0.39741	0.34718	0.72897	0.099557	0.64587	-0.39038	0.45717	0.28676	0.54272	0.5814	0.73111	0.6273	0.56169	0.62774	0.65696	0.1246	0.53314	0.62827	0.39318	0.32282
17	0.64434	0.061096	0.0071582	0.0011074	0.015172	0.25969	0.68228	0.16164	0.90841	0.3685	0.60459	0.26373	0.62753	0.56941	0.38012	0.28597	0.72139	0.24	0.66277	-0.21599	0.48715	0.46977	0.67845	0.69766	0.77743	0.50456	0.59912	0.56102	0.68578	0.21707	0.64124	0.63187	0.49917	0.42391
18	0.70057	0.028002	0.0086192	0.0065218	0.048505	0.30727	0.71793	0.24305	0.7531	0.46157	0.63467	0.1298	0.69883	0.6298	0.39376	0.1165	0.7195	0.30632	0.61573	-0.09809	0.58422	0.68289	0.68101	0.58068	0.84159	0.50785	0.64228	0.35189	0.70449	0.34217	0.68183	0.61172	0.60696	0.62089
19	0.716	-0.017211	0.016341	-0.032174	0.22503	0.43386	0.70474	0.2509	0.58244	0.68991	0.64714	-0.03697	0.78585	0.59363	0.20121	0.080049	0.79988	0.33589	0.57559	0.19418	0.6433	0.7806	0.90075	0.61895	0.89497	0.48216	0.77657	0.34496	0.74012	0.43828	0.74612	0.51639	0.6276	0.73747
20	0.71971	0.045079	0.019284	0.086858	0.46591	0.52836	0.69329	0.23549	0.44397	0.70868	0.64799	-0.11093	0.81632	0.64073	0.10677	0.12971	0.85298	0.31007	0.52326	0.29838	0.6797	0.90389	0.82448	0.65352	0.92044	0.4749	0.84094	0.46326	0.75937	0.51059	0.77621	0.40377	0.67341	0.80985
21	0.75926	0.14703	0.1076	0.23222	0.78696	0.60747	0.59772	0.15395	0.47828	0.72418	0.61746	-0.088206	0.78727	0.69186	-0.14422	0.0924	0.73846	0.34727	0.55294	0.23686	0.69678	0.89029	0.80526	0.78855	0.93857	0.43364	0.87224	0.6874	0.79278	0.59453	0.79983	0.33445	0.73019	0.7904
22	0.8216	0.11803	0.26643	0.48534	0.91654	0.63155	0.4953	0.22768	0.51723	0.4968	0.61272	-0.047305	0.76733	0.75376	-0.0896	0.31463	0.633	0.43461	0.49098	0.273	0.70297	0.76102	0.80307	0.67679	0.9609	0.42257	0.82448	0.59056	0.77684	0.70935	0.79141	0.49962	0.78811	0.76214
23	0.81194	-0.043397	0.46291	0.60619	0.9779	0.72308	0.43473	0.40743	0.64218	0.76161	0.67304	-0.00027942	0.75327	0.67861	-0.19903	0.2903	0.73695	0.70688	0.58016	-0.089445	0.87687	0.60229	0.7881	0.47177	0.95038	0.38447	0.79996	0.37546	0.7894	0.81024	0.80286	0.70489	0.79651	0.68458
24	0.83258	-0.21151	0.63384	0.65903	0.94022	0.84307	0.38137	0.63466	0.61555	0.60232	0.68885	0.042022	0.78048	0.56936	-0.20883	0.38396	0.89215	0.70991	0.5805	-0.2912	0.84686	0.45355	0.86622	0.30579	0.9083	0.35137	0.78468	0.21913	0.73434	0.77016	0.82558	0.75745	0.75861	0.73523
25	0.91127	-0.20002	0.76123	0.69733	0.97524	0.90678	0.36259	0.78738	0.61326	0.53911	0.67029	0.15177	0.88189	0.60421	-0.090124	0.4303	0.95059	0.7052	0.70088	-0.3455	0.82508	0.48127	0.78706	0.30706	0.84989	0.30546	0.81735	0.38169	0.74769	0.81239	0.85932	0.85928	0.82614	0.88783
26	0.97599	-0.067184	0.81802	0.71177	0.97936	0.87648	0.31889	0.67502	0.5023	0.18435	0.61668	0.17195	0.93344	0.50687	0.15874	0.61591	0.90496	0.45676	0.70972	0.040247	0.7075	0.53921	0.74402	0.3841	0.85508	0.3458	0.88266	0.50324	0.8164	0.72643	0.84351	0.96966	0.87103	0.90089
27	0.91783	-0.11395	0.8804	0.75361	0.97052	0.82195	0.37263	0.51278	0.45987	0.19036	0.67335	0.19402	0.9171	0.4665	0.35838	0.65093	0.8894	0.39277	0.6932	0.22938	0.73623	0.53306	0.60999	0.5642	0.86592	0.34366	0.94025	0.38784	0.91726	0.71794	0.83135	0.91404	0.9286	0.86095
28	0.79947	-0.26156	0.9308	0.73823	0.91583	0.75071	0.41391	0.40855	0.39611	0.053201	0.76302	0.16427	0.80751	0.34867	0.49453	0.49766	0.9362	0.33946	0.61687	0.097856	0.75074	0.5556	0.59293	0.57405	0.94623	0.3874	0.88226	0.19636	0.92663	0.48032	0.79838	0.72095	0.86379	0.70517
29	0.77313	-0.5233	0.97291	0.64835	0.93502	0.73631	0.54584	0.3629	0.39027	-0.0096165	0.85462	0.28696	0.8059	0.28324	0.38238	0.39627	0.87292	0.2456	0.5512	0.086441	0.74983	0.5318	0.69653	0.54739	0.96549	0.42278	0.79328	0.019486	0.88324	0.43873	0.80659	0.444	0.82775	0.64048
30	0.75021	-0.6415	0.9643	0.60925	0.90372	0.70839	0.67749	0.32353	0.46184	-0.050244	0.87724	0.35364	0.91307	0.27584	0.25953	0.30894	0.75698	0.1744	0.57846	0.33104	0.81142	0.55724	0.87237	0.36026	0.98092	0.46408	0.7226	0.065048	0.84058	0.34487	0.80056	0.43288	0.79427	0.55005
31	0.67966	-0.72124	0.92463	0.55294	0.84725	0.72633	0.76032	0.26693	0.38154	0.054575	0.97306	0.44529	0.94952	0.28032	0.024233	0.26604	0.67602	-0.027933	0.61979	0.44733	0.86376	0.44862	0.87746	0.24084	0.9318	0.37737	0.64726	-0.024278	0.84638	0.35999	0.83601	0.41344	0.77886	0.40952
32	0.66883	-0.75902	0.85003	0.55096	0.7552	0.70484	0.78844	0.24149	0.36737	0.16762	0.96447	0.74831	0.91101	0.39594	-0.09913	0.23601	0.74411	-0.096801	0.68203	0.3903	0.91402	0.37452	0.74136	0.1439	0.93785	0.3258	0.61969	-0.071473	0.81791	0.26418	0.82643	0.31783	0.76655	0.37742
33	0.65195	-0.7505	0.79675	0.44954	0.67665	0.61822	0.75061	0.17878	0.38075	0.062779	0.97456	0.82474	0.79021	0.45409	-0.073172	0.37397	0.81562	-0.055169	0.63515	0.43868	0.89834	0.30052	0.60752	0.052824	0.92778	0.30829	0.58112	-0.20427	0.78189	0.33118	0.86986	0.29488	0.76872	0.34792
34	0.6259	-0.72064	0.72969	0.40255	0.6212	0.53392	0.78616	0.13117	0.51714	-0.081602	0.91838	0.71168	0.77867	0.40016	-0.16643	0.31753	0.76745	-0.02092	0.71088	0.47762	0.81214	0.30064	0.57202	0.074404	0.92156	0.33291	0.58984	-0.3126	0.78245	0.44541	0.89813	0.46564	0.74443	0.36483
35	0.62547	-0.7029	0.67849	0.30917	0.5432	0.48659	0.79757	0.05004	0.61487	-0.23695	0.9218	0.4446	0.78345	0.30082	-0.031988	0.24247	0.72628	0.071529	0.75238	0.3809	0.72929	0.33895	0.56973	-0.0061704	0.92661	0.35317	0.67764	-0.20358	0.76738	0.51274	0.90646	0.89068	0.74263	0.27422
36	0.61033	-0.70677	0.61156	0.25251	0.46286	0.42556	0.67773	-0.00028879	0.59861	-0.16316	0.92797	0.3866	0.85194	0.1617	0.016059	0.035529	0.8259	-0.070295	0.84605	0.20874	0.67641	0.41879	0.7194	0.16328	0.92889	0.31265	0.66605	-0.20035	0.72743	0.50356	0.90811	0.88062	0.71765	0.24214
37	0.60679	-0.73893	0.59773	0.21423	0.4399	0.36718	0.44844	-0.10342	0.59268	0.042516	0.91686	0.35726	0.80798	0.05183	0.18207	0.063644	0.85366	-0.16962	0.73892	-0.030519	0.7457	0.46474	0.68094	0.25585	0.94619	0.31387	0.71547	-0.08181	0.70753	0.39827	0.92874	0.70724	0.71866	0.2168
38	0.52744	-0.76144	0.604	0.29056	0.39475	0.33781	0.18581	-0.1501	0.48386	0.05275	0.94857	0.19118	0.80293	-0.034017	0.35366	-0.013678	0.80613	-0.2806	0.63931	-0.24981	0.81504	0.53156	0.7838	0.45499	0.94519	0.27875	0.66984	-0.024158	0.68853	0.34224	0.98188	0.55866	0.71816	0.23572
39	0.4775	-0.76093	0.57226	0.27626	0.38243	0.3891	0.18261	-0.17252	0.37883	0.21052	0.91448	0.061466	0.80886	-0.1853	0.48032	-0.16724	0.744	-0.29009	0.63271	-0.42049	0.84827	0.64909	0.57649	0.31792	0.93197	0.21601	0.67417	0.082751	0.72195	0.26024	0.97984	0.46665	0.72566	0.24407
40	0.45002	-0.74755	0.52795	0.26695	0.34555	0.4381	0.2215	-0.16683	0.28578	0.21669	0.89487	0.042552	0.8616	-0.23475	0.57056	-0.32918	0.76326	-0.25041	0.66543	-0.52238	0.87381	0.73723	0.56009	0.19483	0.92782	0.18686	0.65586	0.14052	0.7062	0.22477	0.95646	0.50226	0.72712	0.24961

### Sheet: nj257_nj89_standardized_RC
Frame number	AFD_animal_1	AIY_animals_1	AFD_animal2	AIY_animal_2	AFD_animal_3	AIY_animal_3	AFD_animal_4	AIY_animal_4	AFD_animal_5	AIY_animal_5	AFD_animal_6	AIY_animal_6	AFD_animal_7	AIY_animal_7	AFD_animal_8	AIY_animal_8	AFD_animal_9	AIY_animal_9	AFD_animal_10	AIY_animal_10	AFD_animal_11	AIY_animal_11	AFD_animal_12	AIY_animal_12	AFD_animal_13	AIY_animal_13	AFD_animal_14	AIY_animal_14	AFD_animal_15	AIY_animal_15	AFD_animal_16	AIY_animal_16	AFD_animal_17	AIY_animal_17	AFD_animal_18	AIY_animal_18	AFD_animal_19	AIY_animal_19	AFD_animal_20	AIY_animal_20
1	0.0094132	0.15439	-0.024216	0.09811	-0.027092	0.14192	-0.2369	-0.036776	-0.06899	0.20413	-0.018054	0.45521	-0.21097	-0.16445	-0.14753	-0.086428	-0.052236	-0.053534	0.012617	0.43078	-0.083671	0.028627	-0.13058	-0.39041	0.069045	0.21683	-0.10832	-0.08853	0.0054828	-0.20834	-0.22131	-0.38462	-0.11358	-0.012044	-0.0027115	0.015546	0.056646	-0.12157	-0.031729	0.015725
2	0.010563	0.13098	-0.021969	0.4407	-0.0293	0.030378	-0.19313	-0.093532	-0.11813	0.23372	-0.020523	0.37407	-0.11256	-0.16256	-0.12744	-0.065534	-0.063855	-0.043684	0.0312	0.30835	-0.05278	-0.045319	-0.11444	-0.25949	0.075347	0.18046	-0.085108	0.0095114	0.020606	-0.26721	-0.16562	-0.33254	-0.062409	0.011152	0.056884	-0.0073686	0.088564	-0.027315	-0.059176	-0.01558
3	0.018434	0.090248	0.074673	0.45642	-0.029238	-0.016836	-0.11743	-0.14663	-0.019815	0.033716	-0.021649	0.22767	-0.045874	-0.10934	-0.093402	-0.004969	-0.053503	-0.085216	0.048418	0.18366	-0.003255	-0.10174	0.029952	-0.0052575	-0.0013072	0.13433	-0.0070081	0.11755	0.0047002	-0.2683	-0.067476	-0.17634	-0.028251	0.19635	0.04429	-0.01323	0.1159	0.055931	-0.098119	0.0015552
4	0.0059192	0.0069984	0.033054	0.093017	-0.0026354	0.0059686	0.0024911	-0.12369	-0.0091196	0.13737	0.007872	0.018974	-0.034911	-0.047968	-0.067307	0.02393	-0.041497	-0.096386	0.058281	0.046871	-0.0046184	-0.19819	0.0087862	0.056312	-0.018497	0.09289	0.040189	0.0097186	-0.0033472	-0.27626	0.023528	0.095371	-0.030848	0.28312	0.1032	-0.045818	0.11538	0.029049	-0.11612	0.055938
5	0.0014167	-0.045683	0.024316	-0.11962	0.034729	0.13886	0.03927	-0.052221	0.065079	-0.045188	0.02141	-0.14109	-0.10125	0.029588	0.055647	-0.066468	-0.0077671	-0.087253	0.034738	-0.019343	-0.0011655	-0.10005	0.028874	-0.02748	0.016663	0.065841	0.047933	0.01208	-0.042674	-0.051315	0.016461	0.34089	-0.059923	0.22146	-0.01	-0.036877	0.061258	-0.079344	-0.06194	0.084958
6	-0.0089837	-0.077818	-0.090553	-0.066677	0.044764	0.14323	0.066877	0.044037	0.036237	-0.15196	0.030842	-0.15829	0.063352	0.030907	0.16246	-0.07506	-0.030635	0.065857	0.001321	-0.18301	-0.022505	0.062904	-0.062633	-0.1921	-0.00867	0.0047025	0.0066937	-0.041788	-0.041642	0.10695	0.038655	0.30615	-0.02794	0.12219	-0.028123	-0.031544	-0.037497	-0.18787	0.039066	0.0068276
7	-0.013268	-0.10636	-0.020401	0.013471	0.010199	0.085542	0.059975	0.1208	0.013197	-0.23446	-0.011933	-0.12635	0.13063	-0.0074217	0.17648	-0.053649	0.030593	0.12349	-0.040615	-0.24976	0.01761	0.048843	-0.0007443	0.018658	0.083833	-0.089869	-0.025126	0.043467	-0.01216	0.34841	0.0023093	0.10256	0.087762	-0.20277	-0.084198	-0.017841	-0.072993	-0.10759	0.11119	-0.043218
8	-0.013541	-0.086575	-0.038904	-0.33567	-0.024169	-0.054665	0.11285	0.10983	0.035385	-0.11917	-0.0065587	-0.1101	0.21096	0.033327	0.05238	0.07025	0.031544	0.11032	-0.047959	-0.22361	0.027524	0.13086	0.040167	0.20707	-0.046685	-0.14008	0.0020082	-0.053553	0.0065761	0.26905	0.11571	-0.067769	0.10536	-0.22671	-0.074738	0.021849	-0.075763	-0.036223	0.10618	-0.092222
9	-0.011469	-0.040039	0.023235	-0.34933	0.0006096	-0.19794	0.12274	0.11528	0.031233	-0.039345	-0.0077959	-0.19437	0.095355	0.13858	-0.084159	0.19313	0.095553	0.044852	-0.047444	-0.16238	0.040209	0.023418	0.10721	0.40049	-0.065685	-0.19548	0.052068	0.0067497	0.018753	0.22866	0.14104	0.016222	0.10079	-0.25396	-0.0089527	0.065866	-0.096221	0.14567	0.085211	-0.035161
10	0.0015148	-0.026141	0.040763	-0.23042	0.022132	-0.27646	0.14327	0.062916	0.034921	-0.018813	0.02639	-0.34573	0.0052609	0.25935	0.072882	0.064799	0.091803	0.021557	-0.050556	-0.13156	0.082651	0.15064	0.093414	0.1922	-0.10404	-0.26963	0.07667	-0.015206	0.043705	0.11836	0.11671	0.10007	0.029034	-0.13879	0.0043452	0.049418	-0.15528	0.32926	0.025438	0.021178
11	0.051467	-0.087358	0.17404	-0.031094	0.046164	-0.38373	0.14039	0.039623	0.051381	-0.075531	0.1122	-0.39994	-0.059419	0.16465	0.12874	-0.1921	0.10314	-0.021662	-0.065602	-0.15809	0.1408	0.15195	0.11501	0.052414	-0.16912	-0.34305	0.070872	-0.027717	0.094287	0.029184	0.079705	0.17302	0.073579	-0.030003	-0.014189	0.045937	-0.15634	0.53194	-0.0095573	0.0080819
12	0.15156	-0.13076	0.30778	-0.083894	0.097949	-0.32494	0.16294	0.0060935	0.15377	-0.054907	0.24706	-0.41179	-0.03389	0.19914	0.22988	-0.57242	0.12161	-0.079424	-0.016781	-0.069215	0.27591	0.36465	0.21059	-0.23157	0.1164	-0.35938	0.099547	-0.039068	0.20302	0.032468	0.080961	0.045854	0.079527	-0.074588	0.00035326	-0.013273	-0.064104	0.50419	0.098381	-0.047853
13	0.28651	-0.18611	0.39929	-0.22663	0.23166	-0.43461	0.22655	0.051781	0.38035	0.095952	0.45755	-0.36085	0.10166	0.18518	0.16488	-0.71326	0.20023	-0.22292	0.069118	-0.0071905	0.36595	0.4201	0.37498	-0.27159	0.31398	-0.28404	0.19959	0.070187	0.28059	0.11157	0.21963	-0.055549	0.14605	-0.18928	0.12931	-0.039296	0.10503	0.2606	0.28939	-0.072493
14	0.4572	-0.10286	0.47649	-0.20717	0.33825	-0.48136	0.36447	0.1659	0.44169	0.14665	0.58469	-0.34813	0.27385	0.40553	0.28846	-0.74208	0.33749	-0.30255	0.21853	0.039047	0.46464	0.54373	0.5941	-0.27145	0.49955	-0.24154	0.35121	0.17944	0.44767	0.25876	0.38039	-0.1961	0.14795	-0.35231	0.2249	-0.071922	0.29582	0.03596	0.73782	0.16017
15	0.54657	-0.13427	0.42875	-0.088887	0.44544	-0.64647	0.46965	0.24457	0.5365	0.17501	0.74832	-0.25605	0.49309	0.45777	0.34269	-0.80687	0.35779	-0.35636	0.32855	0.073609	0.52229	0.38091	0.69202	-0.1818	0.36237	-0.17132	0.50742	0.25973	0.5527	0.26938	0.50221	-0.064348	0.24954	-0.26336	0.45092	-0.018397	0.36483	0.12691	0.88388	0.33053
16	0.60072	-0.047109	0.36832	-0.073879	0.47386	-0.53099	0.55991	0.26926	0.39459	0.079531	0.77366	-0.22258	0.55392	0.4601	0.34152	-0.79881	0.41157	-0.38147	0.44268	0.065954	0.62143	0.34395	0.7849	0.025907	0.28721	-0.16542	0.60044	0.36912	0.62254	0.16027	0.5534	0.033799	0.29491	0.015319	0.46205	0.070056	0.50112	0.27156	0.83702	0.48469
17	0.61182	-0.032126	0.41952	0.069802	0.52681	-0.44876	0.58305	0.33033	0.28313	-0.037654	0.83799	-0.076656	0.49349	0.44401	0.30878	-0.78967	0.34596	-0.35095	0.51284	0.10774	0.69615	0.32243	0.73473	-0.0074621	0.51883	-0.14795	0.65931	0.30933	0.61132	0.11586	0.61036	0.1468	0.35676	0.16983	0.66154	0.1362	0.51299	0.47697	0.55106	0.54417
18	0.67656	0.018708	0.65795	-0.017463	0.57002	-0.44268	0.58124	0.39628	0.16662	-0.28947	0.8182	0.035566	0.37319	0.45691	0.38365	-0.71897	0.3971	-0.33698	0.5545	-0.0158	0.80281	0.41888	0.70496	-0.11203	0.73772	-0.14718	0.70341	0.3021	0.59649	0.063935	0.58277	-0.0069598	0.31286	0.26472	0.59349	0.28371	0.52088	0.29726	0.48769	0.67088
19	0.68959	-0.047008	0.81325	0.077062	0.59287	-0.50717	0.52033	0.6124	0.072919	-0.52663	0.88713	0.13738	0.42588	0.65323	0.51342	-0.70133	0.39969	-0.35916	0.58214	-0.077917	0.85627	0.51924	0.68441	-0.37108	0.78183	-0.16401	0.75117	0.21249	0.66957	0.062418	0.4321	-0.084666	0.29586	0.090807	0.62916	0.40229	0.45469	0.16658	0.53301	0.74599
20	0.66593	-0.1122	0.77639	-0.094856	0.76835	-0.52479	0.57005	0.78948	0.17081	-0.68966	0.92407	0.088474	0.54631	0.74683	0.55237	-0.53958	0.53232	-0.35643	0.60843	-0.08531	0.89769	0.50388	0.80064	-0.40633	0.69095	-0.094881	0.77503	0.2736	0.73181	0.042802	0.23963	-0.24906	0.30378	0.10084	0.60222	0.48978	0.41661	0.15344	0.6825	0.76434
21	0.63109	-0.12293	0.74978	-0.090207	0.91217	-0.53864	0.64723	0.85337	0.19353	-0.5114	0.94432	-0.047055	0.62328	0.83555	0.63749	-0.39821	0.56811	-0.17429	0.69659	0.13081	0.84377	0.71962	0.85563	-0.21018	0.55324	-0.21917	0.79134	0.26213	0.76187	0.0019464	0.17991	-0.30181	0.45655	0.2309	0.6479	0.50304	0.45494	0.13629	0.55139	0.81394
22	0.61444	-0.14651	0.77038	-0.060364	0.94294	-0.56918	0.70471	0.74578	0.38627	-0.31526	0.92418	-0.18954	0.62233	0.772	0.69216	-0.25345	0.71102	0.11398	0.70989	0.29361	0.8218	0.58056	0.84033	-0.096157	0.69002	-0.32084	0.81211	0.21265	0.72262	-0.077427	0.23684	-0.45257	0.70347	0.40961	0.9158	0.50202	0.50779	0.53885	0.52778	0.90778
23	0.5873	-0.19212	0.83131	-0.14591	0.9707	-0.73224	0.63958	0.58006	0.41766	-0.14927	0.86099	-0.29723	0.63297	0.73077	0.85247	-0.20881	0.69658	0.43251	0.72293	0.29309	0.80327	0.34482	0.71382	-0.037374	0.68952	-0.43745	0.8907	0.20334	0.67197	-0.13986	0.19796	-0.53483	0.7677	0.47883	0.91578	0.73138	0.52155	0.44793	0.41954	0.6706
24	0.59762	-0.1781	0.69658	-0.01841	0.95034	-0.84818	0.63433	0.57774	0.54851	-0.24645	0.88168	-0.31413	0.63401	0.64727	0.80579	-0.23419	0.73072	0.58823	0.73765	0.14474	0.84669	0.03198	0.69127	-0.19129	0.71959	-0.47551	0.89168	0.22954	0.65669	-0.21274	0.18154	-0.5147	0.63171	0.42532	0.83583	0.68737	0.57461	0.58258	0.52256	0.63759
25	0.64028	-0.11993	0.56724	0.014304	0.93234	-0.85677	0.62212	0.5205	0.69394	-0.34402	0.88003	-0.31051	0.54149	0.65019	0.78665	-0.18633	0.63636	0.61853	0.78377	0.1297	0.8565	0.2862	0.8242	-0.17649	0.83088	-0.45821	0.85423	0.24739	0.71343	-0.27973	0.15138	-0.32642	0.34211	0.33342	0.61103	0.71112	0.60727	0.381	0.53634	0.5689
26	0.6526	-0.13247	0.45408	0.05158	0.91515	-0.73309	0.58302	0.576	0.88187	-0.4066	0.92812	-0.3357	0.71353	0.60972	0.65521	-0.26805	0.71875	0.4616	0.77094	0.25078	0.88911	0.34164	0.86942	-0.10291	0.75769	-0.51335	0.74268	0.33751	0.7381	-0.36931	0.26486	-0.041104	0.18697	0.25856	0.72638	0.56647	0.7589	0.42985	0.43455	0.65736
27	0.64867	-0.1925	0.43147	0.0018208	0.94051	-0.5773	0.53337	0.40955	0.7142	-0.42776	0.88367	-0.38756	0.66607	0.56504	0.62356	-0.30758	0.74873	0.38016	0.75884	0.49641	0.89791	0.40766	0.86052	0.028834	0.57745	-0.45268	0.6905	0.32771	0.75607	-0.25738	0.34265	0.096854	0.09047	0.093388	0.75536	0.65269	0.82168	0.53215	0.229	0.71042
28	0.61201	-0.32668	0.50377	-0.30563	0.90464	-0.59532	0.55406	0.48528	0.54373	-0.45254	0.88136	-0.41992	0.77152	0.58321	0.69039	-0.46839	0.68007	0.37981	0.78773	0.6967	0.91049	-0.0018587	0.70745	0.076083	0.38692	-0.45941	0.70971	0.29588	0.7594	-0.19657	0.46873	0.28489	0.11673	0.061858	0.82679	0.62027	0.8411	0.36555	0.12373	0.58437
29	0.63999	-0.30644	0.73015	-0.53715	0.89726	-0.47157	0.60283	0.43537	0.42469	-0.39168	0.84571	-0.31701	0.70495	0.64144	0.75076	-0.55695	0.61029	0.43506	0.87144	0.75024	0.87655	0.016803	0.69707	-0.054905	0.43681	-0.51765	0.78241	0.036342	0.80297	-0.19716	0.45881	0.39787	0.1345	-0.054305	0.66825	0.58552	0.84366	0.14995	0.19467	0.60406
30	0.67843	-0.083361	0.90945	-0.54358	0.9044	-0.41662	0.71366	0.41598	0.67094	-0.44516	0.88643	-0.32668	0.78903	0.61872	0.84996	-0.57865	0.54086	0.4024	0.93043	0.72711	0.89317	-0.1056	0.64114	-0.11679	0.71887	-0.55453	0.79882	-0.065152	0.86018	-0.19339	0.48719	0.46517	0.23123	-0.1195	0.64817	0.50454	0.71635	-0.18301	0.48334	0.53307
31	0.76033	0.053253	0.89836	-0.35384	0.94302	-0.37444	0.7631	0.30905	0.77538	-0.57745	0.86081	-0.31298	0.66871	0.59113	0.75107	-0.54712	0.6487	0.42277	0.9344	0.67611	0.85126	-0.034491	0.68614	-0.19162	0.7467	-0.53444	0.79074	-0.13378	0.89486	-0.16299	0.59883	0.44862	0.30256	0.040211	0.64616	0.49326	0.60773	-0.20626	0.5879	0.41912
32	0.7787	0.16984	0.71196	-0.17848	0.92991	-0.4297	0.7387	0.2068	0.77095	-0.6876	0.88583	-0.39376	0.46999	0.57701	0.69554	-0.49644	0.69498	0.32879	0.92021	0.67064	0.83795	-0.18199	0.65785	-0.083	0.78009	-0.56358	0.74348	-0.23356	0.91078	-0.12105	0.61788	0.24324	0.3286	0.22084	0.68387	0.43046	0.45813	0.4607	0.47265	0.55159
33	0.78225	0.35452	0.48391	-0.33674	0.85057	-0.45479	0.61716	0.23082	0.51466	-0.65967	0.86463	-0.36109	0.38404	0.59613	0.61319	-0.42582	0.69613	0.2668	0.8846	0.69301	0.77906	-0.14676	0.74888	-0.14526	0.47044	-0.60914	0.77069	-0.38862	0.90107	-0.19443	0.77869	0.21169	0.32911	0.51589	0.73505	0.4569	0.52167	0.42095	0.26281	0.60093
34	0.80187	0.52118	0.40447	-0.41315	0.80756	-0.42958	0.45983	0.22356	0.34932	-0.50695	0.87979	-0.30922	0.51829	0.52908	0.60183	-0.23986	0.63898	0.26339	0.87258	0.60468	0.83045	-0.16985	0.78336	-0.24871	0.32403	-0.68586	0.79151	-0.40329	0.83978	-0.26955	0.63432	0.13318	0.29815	0.34013	0.48378	0.48378	0.39646	0.256	0.17603	0.71187
35	0.87249	0.56976	0.34847	-0.4182	0.85014	-0.44716	0.3838	0.27822	0.36406	-0.48621	0.87267	-0.3337	0.54912	0.50649	0.68144	-0.24677	0.58555	0.27221	0.84626	0.67211	0.81464	-0.02734	0.75319	-0.38804	0.36427	-0.73195	0.84022	-0.25742	0.81858	-0.41011	0.7445	0.14456	0.35006	0.31391	0.41803	0.59699	0.34577	-0.41742	0.27083	0.64598
36	0.89818	0.34662	0.64772	-0.39284	0.89148	-0.42567	0.33442	0.26817	0.57303	-0.5591	0.85656	-0.41016	0.51735	0.55689	0.70237	-0.36113	0.80399	0.30251	0.84525	0.68571	0.89835	-0.10706	0.66884	-0.47177	0.51864	-0.67322	0.80049	-0.25571	0.82791	-0.54416	0.64367	0.056528	0.2295	-0.092068	0.34193	0.68472	0.18698	-0.22786	0.35047	0.50809
37	0.88991	0.48055	0.74617	-0.2429	0.8928	-0.36075	0.28177	0.27137	0.77822	-0.71259	0.86269	-0.45638	0.49076	0.58961	0.67012	-0.55031	0.84636	0.30457	0.79453	0.68021	0.88577	-0.16913	0.58279	-0.55238	0.63021	-0.67564	0.7956	-0.37793	0.91878	-0.65159	0.73151	-0.04265	0.094043	-0.02012	0.50809	0.89944	0.19097	-0.057376	0.4758	0.51324
38	0.92453	0.67332	0.75778	-0.2555	0.83305	-0.35533	0.27401	0.19761	0.6972	-0.76628	0.88713	-0.47712	0.53417	0.54072	0.61633	-0.62816	0.93615	0.43818	0.7986	0.6227	0.91633	-0.28038	0.60399	-0.59951	0.51493	-0.67189	0.74671	-0.5646	0.94483	-0.54535	0.62292	0.0069701	-0.13079	-0.1687	0.62099	0.92808	0.06211	0.10817	0.50438	0.40249
39	0.94844	0.65181	0.56633	-0.31022	0.80926	-0.32978	0.25148	0.15286	0.53249	-0.75493	0.94205	-0.48374	0.63482	0.46091	0.55705	-0.63748	0.7159	0.57423	0.81787	0.58316	0.84961	-0.17072	0.6467	-0.53533	0.30107	-0.74717	0.76001	-0.59136	0.95733	-0.55139	0.62543	0.16632	-0.17653	-0.26823	0.5872	0.84671	0.055839	-0.00059123	0.40532	0.42597
40	0.98646	0.55682	0.52304	-0.44889	0.79707	-0.33811	0.28255	0.092684	0.35732	-0.72327	0.97835	-0.54479	0.6271	0.43126	0.59116	-0.72203	0.71015	0.5756	0.87341	0.65904	0.80961	-0.058356	0.66867	-0.4489	0.21641	-0.78317	0.74039	-0.63088	0.92594	-0.50493	0.59098	0.27854	-0.2323	-0.48411	0.62503	0.69093	0.038563	0.0081459	0.3094	0.37889
